# Mitochondrial complex I deficiency stratifies idiopathic Parkinson’s disease

**DOI:** 10.1101/2023.09.22.558615

**Authors:** Irene H Flønes, Lilah Toker, Dagny Ann Sandnes, Martina Castelli, Sepideh Mostafavi, Njål Lura, Omnia Shadad, Erika Fernandez-Vizarra, Cèlia Painous, Alexandra Pérez-Soriano, Yaroslau Compta, Laura Molina-Porcel, Guido Alves, Ole-Bjørn Tysnes, Christian Dölle, Gonzalo S Nido, Charalampos Tzoulis

**Affiliations:** Neuro-SysMed, Department of Neurology, Haukeland University Hospital, 5021 Bergen, Norway; Department of Clinical Medicine, University of Bergen, Pb 7804, 5020 Bergen, Norway; K.G. Jebsen Center for Translational Research in Parkinson’s disease, University of Bergen, Pb 7804, 5020 Bergen, Norway; Mohn Medical Imaging and Visualization Centre, Department of Radiology, Haukeland University Hospital, Bergen, Norway; Section for Radiology, Department of Clinical Medicine, University of Bergen, Norway; MRC-Mitochondrial Biology Unit, University of Cambridge, Hills Road, Cambridge, CB2 0XY, UK; Veneto Institute of Molecular Medicine, 35131 Padova, Italy; Parkinson’s disease & Movement Disorders Unit, Neurology Service, Hospital Clínic I Universitari de Barcelona; IDIBAPS, CIBERNED (CB06/05/0018-ISCIII), ERN-RND, Institut Clínic de Neurociències (Maria de Maeztu excellence centre), Universitat de Barcelona. Barcelona, Catalonia; UParkinson-Sinapsi Neurología, Centre Mèdic Teknon Grup Hospitalari Quirón Salud, Barcelona; Alzheimer’s disease and other cognitive disorders unit. Neurology Service, Hospital Clínic, Institut d’Investigacions Biomediques August Pi i Sunyer (IDIBAPS); Neurological Tissue Bank, Biobanc-Hospital Clínic-IDIBAPS, Barcelona, Spain; The Norwegian Centre for Movement Disorders and Department of Neurology, Stavanger University Hospital, Pb 8100, 4068 Stavanger, Norway; Department of Mathematics and Natural Sciences, University of Stavanger, 4062 Stavanger, Norway

**Keywords:** neurodegeneration, neurodegenerative synucleinopathy, parkinsonism, subtypes, subgroups, mitochondrial PD, mitochondrial respiratory chain, mitochondrial DNA, gene expression

## Abstract

Idiopathic Parkinson’s disease (iPD) is believed to have a heterogeneous pathophysiology, but molecular disease subtypes have not been identified. Here, we show that iPD can be stratified according to the severity of neuronal respiratory complex I (CI) deficiency, and identify two emerging disease subtypes with distinct molecular and clinical profiles. The CI deficient (CI-PD) subtype accounts for approximately a fourth of all cases, and is characterized by anatomically widespread neuronal CI deficiency, a distinct cell type-specific gene expression profile, increased load of neuronal mtDNA deletions, and a predilection for non-tremor dominant motor phenotypes. In contrast, the non-CI deficient (nCI-PD) subtype exhibits no evidence of mitochondrial impairment outside the dopaminergic substantia nigra and has a predilection for a tremor dominant phenotype. These findings constitute a step towards resolving the biological heterogeneity of iPD with implications for both mechanistic understanding and treatment strategies.
