## Supplementary data 1 for "Mitochondrial complex I deficiency stratifies idiopathic Parkinson’s disease"

### Sheet: Title page
Title	Subject demographics, pathology scores and clinical data.
Sheet-1	Titlepage
Sheet-2	Subject demographics, pathology scores and clinical data.
Sheet-3	Key to abbreviations
Number of sheets	3

### Sheet: Material demographics
ID	Cohort	CI group	Age of death (years)	Age first reported symptom (years)	Disease duration (years)	PMI (hours)	DV200	RIN	Braak α-synuclein	α-synuclein in PFC alone (0/1/2/3)	Braak tau	Thal	Dementia (yes/no)	PD subtype (AR/TD/Mixed)	PD subtype (PIGD/TD/Mixed)	total score UPDRS final examination	PD medication during followup	Daily cigarettes	Ethanol units/week	Freequency alcohol
Ctrl 01	NOR	-	75-79	-	-	48	83.7	3.4	0	0	1	2	no	-	-	-	-	-	-	-
Ctrl 02	NOR	-	85-89	-	-	72	-	-	0	0	0	0	no	-	-	-	-	-	-	-
Ctrl 03	NOR	-	85-89	-	-	72	88	4.1	0	0	3	4	no	-	-	-	-	-	-	-
Ctrl 04	NOR	-	80-84	-	-	118	-	-	0	0	N/A	2	no	-	-	-	-	-	-	-
Ctrl 05	NOR	-	85-89	-	-	36	89.2	5.9	0	0	1	0	no	-	-	-	-	-	-	-
Ctrl 06	NOR	-	85-89	-	-	48	88	6	0	0	1	1	no	-	-	-	-	-	-	-
Ctrl 07	NOR	-	55-59	-	-	48	93.2	7.7	0	0	0	0	no	-	-	-	-	-	-	-
Ctrl 08	NOR	-	95-99	-	-	24	84.1	4.4	0	0	2	3	no	-	-	-	-	-	-	-
Ctrl 09	NOR	-	75-79	-	-	43	87.4	3.9	0	0	3	4	no	-	-	-	-	-	-	-
Ctrl 10	NOR	-	95-99	-	-	30	87	4.9	0	0	3	4	no	-	-	-	-	-	-	-
Ctrl 11	NOR	-	80-84	-	-	33	-	-	N/A	N/A	N/A	N/A	no	-	-	-	-	-	-	-
Ctrl 12	NOR	-	65-69	-	-	34.5	-	-	N/A	N/A	N/A	N/A	no	-	-	-	-	-	-	-
Ctrl 13	NOR	-	95-99	-	-	30	81.3	3	0	0	3	3	no	-	-	-	-	-	-	-
Ctrl 14	ESP	-	95-99	-	-	7	-	-	0	N/A	2	5	N/A	-	-	-	-	-	-	-
Ctrl 15	ESP	-	60-64	-	-	10	92.6	6.2	1	N/A	2	2	no	-	-	-	-	-	-	-
Ctrl 16	ESP	-	85-89	-	-	10	94.4	7.4	3	N/A	2	0	N/A	-	-	-	-	-	-	-
Ctrl 17	ESP	-	90-94	-	-	14	93.3	7.8	0	N/A	3	3	N/A	-	-	-	-	-	-	-
Ctrl 18	ESP	-	75-79	-	-	6	92.7	7.8	1	N/A	2	0	N/A	-	-	-	-	-	-	-
Ctrl 19	ESP	-	75-79	-	-	12	92.8	7.1	0	N/A	0	0	no	-	-	-	-	-	-	-
Ctrl 20	ESP	-	80-84	-	-	8	91.4	5.4	0	N/A	2	0	no	-	-	-	-	-	-	-
Ctrl 21	ESP	-	90-94	-	-	6	94.1	7.4	0	N/A	2	4	N/A	-	-	-	-	-	-	-
Ctrl 22	ESP	-	80-84	-	-	8	95.5	8.3	0	N/A	2	5	N/A	-	-	-	-	-	-	-
Ctrl 23	ESP	-	85-89	-	-	7	95.6	9.1	1	N/A	2	3	no	-	-	-	-	-	-	-
Ctrl 24	ESP	-	80-84	-	-	3	95.1	8.5	0	N/A	4	1	N/A	-	-	-	-	-	-	-
Ctrl 25	NBB	-	80-84	-	-	6	N/A	N/A	0	N/A	2	N/A	N/A	-	-	-	-	-	-	-
Ctrl 26	KCL	-	55-59	-	-	47	N/A	N/A	N/A	N/A	N/A	N/A	N/A	-	-	-	-	-	-	-
Ctrl 27	KCL	-	70-74	-	-	38	N/A	N/A	N/A	N/A	4	N/A	N/A	-	-	-	-	-	-	-
PD 01	NOR	CI-PD severe	80-84	74.32	7	30	-	-	6	1	3	2	yes	AR	PIGD	116	levodopa, pramipexole	3	0	0
PD 02	NOR	-	75-79	67.39	8.6	72	-	-	6	1	0	2	no	AR	TD	68	levodopa/benserazide	8	5	4
PD 03	NOR	nCI-PD	65-69	62.6	6.4	57	80.4	3	6	1	0	1	no	AR	PIGD	43	pramipexole, levodopa/carbidopa/entacapone, rasagiline, levodopa/benserazide	12.5	2	4
PD 04	NOR	nCI-PD	70-74	63.1	8.9	48	87.3	5.1	6	3	3	3	no	AR	PIGD	96	levodopa/carbidopa/entacapone, rasagiline, levodopa/carbidopa	0	10	5
PD 05	NOR	CI-PD mild	85-89	76.88	11.1	30	85.4	3.7	5	1	3	1	yes	AR	PIGD	81	levodopa/benserazide, ropinirole, pramipexole	7.5	1	6
PD 06	NOR	CI-PD severe	70-74	61.14	10	72	-	-	6	0	0	0	no	AR	PIGD	31	ropinirole, levodopa, selegiline	15	0	0
PD 07	NOR	CI-PD mild	90-94	75.41	16	36	-	-	6	1	3	0	no	AR	PIGD	91	levodopa	0	0	0
PD 08	NOR	CI-PD mild	85-89	78	9	96	-	-	6	2	5	3	no	AR	TD	101	levodopa/benserazide	0	1.5	6
PD 09	NOR	nCI-PD	85-89	78.22	8	30	74.7	1.7	6	1	3	0	yes	AR	Mixed	83	levodopa/benserazide, pramipexole	0	1	3
PD 10	NOR	nCI-PD	80-84	69.86	12.1	46	92.5	5.8	6	1	1	2	no	AR	PIGD	63	pramipexole, levodopa/carbidopa, ropinirole	5	13.5	5
PD 11	NOR	nCI-PD	80-84	71.94	10.1	84	91.4	5.1	6	1	4	0	no	AR	TD	57	levodopa/carbidopa, pramipexole, selegiline	5	4	5
PD 12	NOR	nCI-PD	80-84	67.63	13	15	83.2	3.4	6	1	3	0	no	Mixed	TD	71	levodopa/carbidopa/entacapone, levodopa/benserazide	5	0	0
PD 13	NOR	CI-PD mild	75-79	66.19	12	24	81.2	3.7	6	3	3	3	no	TD	TD	69	levodopa/carbidopa, pramipexole, rasagiline, deep braim stimulation (STN), ropinirole, biperiden	13	7	5
PD 14	NOR	nCI-PD	90-94	80.18	10	24	92.3	6.6	6	1	3	0	no	AR	Mixed	76	leovdopa/carbidopa, levodopa/benserazide	4	6	4
PD 15	NOR	CI-PD mild	80-84	64.61	15	48	81.7	3.2	6	1	3	3	no	Mixed	TD	60	levodopa/benserazide, rasagiline, pramipexole	3	0.5	2
PD 16	NOR	nCI-PD	70-74	60.12	10	23	-	-	6	1	3	0	no	TD	TD	105	selegiline, pramipexole, levodopa	10	3	4
PD 17	NOR	CI-PD mild	70-74	62.43	10	72	78	2.7	6	2	2	0	no	AR	PIGD	73	levodopa/carbidopa/entacapon, rasagiline, levodopa/benserazide, rotigotine, pramipexole	1	1	3
PD 18	NOR	nCI-PD	70-74	61.61	12	24	89,9	4.7	6	1	3	5	no	Mixed	TD	48	levodopa/carbidopa/entacapone, pramipexole	0	10	6
PD 19	NOR	CI-PD mild	80-84	68.81	11	72	-	-	6	1	3	3	yes	AR	Mixed	71	pramipexole, levodopa/benserazide	0	2	3
PD 20	NOR	nCI-PD	70-74	53.14	17	90	-	-	6	3	3	5	yes	AR	TD	136	levodopa/benserazide, levodopa/carbidopa, levodopa/carbidopa/entacapone, ropinirole	10	0.5	1
PD 21	NOR	nCI-PD	85-89	75.66	10.3	60	87.2	4.7	6	1	N/A	3	no	AR	TD	79	levodopa/benserazide, ropinirole, pramipexole	8	2	4
PD 22	NOR	nCI-PD	85-89	73.62	11	29	86.6	3.4	6	1	3	0	yes	AR	PIGD	112	levodopa/benserazide, levodopa/carbidopa, pramipexole	20	1	3
PD 23	NOR	nCI-PD	80-84	68.73	14	29	79.4	2.9	6	3	4	4	yes	TD	TD	131	levodopa/benserazide, levodopa/carbidopa/entacapone, ropinirole	0	0	0
PD 24	NOR	CI-PD severe	65-69	57.49	12	30	71.8	2.4	6	1	0	2	yes	AR	PIGD	67	rasagiline, levodopa/carbidopa/entacapone, levodopa/benserazide, pramipexole	2.5	0	0
PD 25	NOR	nCI-PD	75-79	63.55	12	11	90.1	4.5	6	1	1	0	no	TD	TD	51	pramipexole, levodopa/benserazide, selegiline	10	0.5	2
PD 26	NOR	nCI-PD	75-79	66.21	13	48	82.6	2.9	6	1	1	2	no	TD	TD	105	rasagiline, levodopa/benserazide	10	1.5	2
PD 27	NOR	nCI-PD	90-94	80.54	14	36	84.4	3	6	3	4	4	yes	AR	Mixed	69	levodopa/benserazide, levodopa/carbidopa	5	2	3
PD 28	NOR	nCI-PD	95-99	69.13	27	24	91.6	5.8	6	2	3	1	yes	AR	PIGD	83	levodopa/carbidopa, selegilin	0	4	5
PD 29	NOR	CI-PD mild	75-79	64.73	11	48	79.3	3.5	6	1	1	2	yes	AR	PIGD	124	levodopa/benserazide, levodopa/carbidopa, levodopa/carbidopa/entacapone, ropinirole, selegiline	0	0	0
PD 30	NOR	CI-PD severe	70-74	57.57	13	48	72.4	2.7	6	1	1	0	yes	AR	PIGD	101	levodopa/carbidopa/entacapone, ropinirole, selegiline, levodopa/benserazide	3	0.5	2
PD 31	NOR	nCI-PD	70-74	55.23	16	24	91.1	5.4	6	1	3	3	yes	AR	PIGD	78	levodopa/carbidopa/entacapone, levodopa/benserazide, ropinirole, selegilin	13	2	4
PD 32	NOR	CI-PD mild	85-89	77.76	11	24	76.7	3.1	6	N/A	3	0	no	AR	PIGD	78	levodopa/benserazide, selegiline	0	2	3
PD 33	NOR	nCI-PD	75-79	62.44	9	23	90.5	6.2	6	2	3	2	yes	AR	Mixed	83	ropinirole, levodopa/benserazide, pramipexole	30	10	4
PD 34	NOR	nCI-PD	75-79	62.63	12.7	N/A	-	-	5	0	3	3	yes	AR	TD	26	levodopa/benserazide, pramipexole	2.5	0	1
PD 35	NOR	nCI-PD	80-84	67.74	14.3	N/A	-	-	6	3	3	3	no	TD	TD	75	selegiline, ropinirole, levodopa/carbidopa/entacapone, cabergoline, deep brain stimulation (VIM)	20	14	6
PD 36	NOR	nCI-PD	85-89	70.7	14.3	23	88.8	5.8	6	N/A	3	N/A	no	TD	TD	38	levodopa/carbidopa	0	5	5
PD 37	NOR	nCI-PD	80-84	68.56	14.4	37	86.3	3.7	6	3	3	3	yes	AR	TD	102	levodopa/carbidopa, pramipexole	20	1.5	3
PD 38	NOR	nCI-PD	85-89	70.66	17.3	15	86.6	3.5	6	2	4	2	yes	TD	TD	108	pramipexole, levodopa/carbidopa/entacapone, levodopa/benserazide	10	3.5	2
PD 39	NOR	nCI-PD	75-79	60.17	14.8	48	86.2	5.5	6	2	3	2	no	AR	TD	90	levodopa/benserazide	3	4	3
PD 40	NOR	nCI-PD	75-79	N/A	16	12	86.2	4.9	6	1	4	3	N/A	N/A	N/A	N/A	rasagiline, ropinirole, levodopa/benserazidhydrochlorid, levodopa/carbidopa/entekapon	N/A	N/A	N/A
PD 41	NOR	nCI-PD	70-74	57.22	15.8	14	92.5	7.5	6	0	3	2	no	AR	Mixed	54	levodopa/carbidopa/entacapone, pramipexole, rasagiline	0	6	4
PD 42	ESP	-	75-79	47	30	8	-	-	5	N/A	2	1	yes	N/A	N/A	N/A	N/A	N/A	N/A	N/A
PD 43	ESP	-	70-74	71	3	6	-	-	5	N/A	N/A	N/A	no	N/A	N/A	N/A	N/A	N/A	N/A	N/A
PD 44	ESP	nCI-PD	80-84	77	6	8	93.7	8	5	N/A	4	3	yes	N/A	N/A	N/A	N/A	N/A	N/A	N/A
PD 45	ESP	nCI-PD	80-84	64	16	8	94.4	7.9	6	N/A	3	5	yes	Mixed	N/A	N/A	N/A	N/A	N/A	N/A
PD 46	ESP	nCI-PD	80-84	56	24	6	93.4	7.3	4	N/A	3	N/A	yes	N/A	N/A	N/A	N/A	N/A	N/A	N/A
PD 47	ESP	nCI-PD	85-89	N/A	N/A	7	94.5	7.6	5	N/A	N/A	N/A	N/A	N/A	N/A	N/A	N/A	N/A	N/A	N/A
PD 48	ESP	nCI-PD	80-84	68	13	13	90.9	6.2	6	N/A	3	5	yes	N/A	N/A	N/A	N/A	N/A	N/A	N/A
PD 49	ESP	nCI-PD	80-84	57	27	5	93.7	7.2	4	N/A	N/A	N/A	no	TD	N/A	N/A	N/A	N/A	N/A	N/A
PD 50	ESP	nCI-PD	65-69	63	5	10	94.6	7.3	4	N/A	N/A	N/A	no	TD	N/A	N/A	N/A	N/A	N/A	N/A
PD 51	ESP	nCI-PD	85-89	N/A	N/A	12	93.1	6.9	5	N/A	N/A	N/A	yes	N/A	N/A	N/A	N/A	N/A	N/A	N/A
PD 52	ESP	nCI-PD	80-84	N/A	N/A	7	95.8	6.9	5	N/A	4	N/A	yes	TD	N/A	N/A	N/A	N/A	N/A	N/A
PD 53	ESP	nCI-PD	80-84	56	24	8	93	7.1	4	N/A	N/A	N/A	yes	N/A	N/A	N/A	N/A	N/A	N/A	N/A
PD 54	ESP	nCI-PD	80-84	53	28	13	94.4	8.3	4	N/A	1	5	yes	Mixed	N/A	N/A	N/A	N/A	N/A	N/A
PD 55	ESP	nCI-PD	65-69	47	22	5	94.4	8	4	N/A	N/A	N/A	yes	Mixed	N/A	N/A	N/A	N/A	N/A	N/A
PD 56	ESP	nCI-PD	75-79	N/A	N/A	11	95.4	8	3	N/A	2	0	N/A	N/A	N/A	N/A	N/A	N/A	N/A	N/A
PD 57	ESP	nCI-PD	80-84	73	8	5	-	-	5	N/A	4	4	yes	TD	N/A	N/A	N/A	N/A	N/A	N/A
PD 58	ESP	nCI-PD	75-79	58	17	24	89.9	5.8	4	N/A	4	2	yes	AR	N/A	N/A	N/A	N/A	N/A	N/A
PD 59	ESP	nCI-PD	80-84	62	19	5	93.6	7.8	5	N/A	N/A	N/A	N/A	TD	N/A	N/A	N/A	N/A	N/A	N/A
PD 60	ESP	nCI-PD	75-79	N/A	N/A	4	89.7	6	4	N/A	2	1	no	N/A	N/A	N/A	N/A	N/A	N/A	N/A
PD 61	ESP	nCI-PD	75-79	56	22	18	95.3	8.2	5	N/A	N/A	N/A	no	AR	N/A	N/A	N/A	N/A	N/A	N/A
PD 62	ESP	nCI-PD	85-89	77	10	15	94.2	7.6	5	N/A	2	3	yes	Mixed	N/A	N/A	N/A	N/A	N/A	N/A
PD 63	ESP	nCI-PD	70-74	64	7	5	93.3	7.6	4	N/A	1	2	yes	N/A	N/A	N/A	N/A	N/A	N/A	N/A
PD 64	ESP	nCI-PD	70-74	39	35	14	91.4	6	5	N/A	N/A	N/A	yes	AR	N/A	N/A	N/A	N/A	N/A	N/A
PD 65	ESP	nCI-PD	80-84	N/A	N/A	7	93.1	6.9	5	N/A	2	4	N/A	N/A	N/A	N/A	N/A	N/A	N/A	N/A
PD 66	ESP	nCI-PD	60-64	50	12	14	94.2	7.4	5	N/A	2	3	yes	Mixed	N/A	N/A	N/A	N/A	N/A	N/A
PD 67	ESP	nCI-PD	90-94	76	16	17	91	6.8	5	N/A	3	2	no	Mixed	N/A	N/A	N/A	N/A	N/A	N/A
PD 68	ESP	nCI-PD	70-74	59	13	6	95.4	8.5	6	N/A	2	4	yes	AR	N/A	N/A	N/A	N/A	N/A	N/A
PD 69	ESP	nCI-PD	65-69	N/A	N/A	11	93.9	7	4	N/A	3	3	yes	AR	N/A	N/A	N/A	N/A	N/A	N/A
PD 70	ESP	nCI-PD	80-84	60	23	11	94.1	8.3	4	N/A	2	2	yes	AR	N/A	N/A	N/A	N/A	N/A	N/A
PD 71	ESP	nCI-PD	65-69	27	38	19	91	6.1	4	N/A	N/A	N/A	no	Mixed	N/A	N/A	N/A	N/A	N/A	N/A
PD 72	ESP	nCI-PD	75-79	69	6	18	86.5	4.7	6	N/A	2	2	no	TD	N/A	N/A	N/A	N/A	N/A	N/A
PD 73	ESP	nCI-PD	80-84	71	13	5	90.1	6.1	6	N/A	4	5	yes	TD	N/A	N/A	N/A	N/A	N/A	N/A
PD 74	ESP	nCI-PD	80-84	65	16	6	93.7	8	N/A	N/A	N/A	N/A	no	AR	N/A	N/A	N/A	N/A	N/A	N/A
PD 75	ESP	nCI-PD	75-79	50	29	4	89.5	6.5	4	N/A	4	1	no	Mixed	N/A	N/A	N/A	N/A	N/A	N/A
PD 76	ESP	nCI-PD	75-79	60	16	16	95	8	4	N/A	4	0	yes	TD	N/A	N/A	N/A	N/A	N/A	N/A
PD 77	ESP	nCI-PD	80-84	76	5	19	87.3	5	5	N/A	1	0	no	TD	N/A	N/A	N/A	N/A	N/A	N/A
PD 78	ESP	nCI-PD	80-84	53	30	14	93.7	7	5	N/A	2	0	yes	TD	N/A	N/A	N/A	N/A	N/A	N/A
PD 79	ESP	nCI-PD	85-89	77	11	17	93.1	7.3	4	N/A	3	3	no	Mixed	N/A	N/A	N/A	N/A	N/A	N/A
PD 80	ESP	nCI-PD	85-89	69	16	7	95.1	7.9	5	N/A	4	0	yes	AR	N/A	N/A	N/A	N/A	N/A	N/A
PD 81	ESP	nCI-PD	80-84	52	32	7	85.1	5.4	6	N/A	3	0	yes	Mixed	N/A	N/A	N/A	N/A	N/A	N/A
PD 82	ESP	CI-PD severe	50-54	28	22	16	80.1	3.1	5	N/A	N/A	N/A	no	N/A	N/A	N/A	N/A	N/A	N/A	N/A
PD 83	ESP	CI-PD severe	80-84	40	40	17	88.7	5.6	4	N/A	2	0	yes	Mixed	N/A	N/A	N/A	N/A	N/A	N/A
PD 84	ESP	CI-PD mild	75-79	N/A	N/A	12	81.5	2.7	5	N/A	2	1	N/A	N/A	N/A	N/A	N/A	N/A	N/A	N/A
PD 85	ESP	CI-PD mild	80-84	67	14	7	88.4	4.9	4	N/A	3	N/A	no	TD	N/A	N/A	N/A	N/A	N/A	N/A
PD 86	ESP	CI-PD mild	75-79	51	25	17	90.1	6.1	5	N/A	4	0	yes	Mixed	N/A	N/A	N/A	N/A	N/A	N/A
PD 87	ESP	CI-PD mild	75-79	67	8	7	93.1	7.6	6	N/A	4	1	yes	N/A	N/A	N/A	N/A	N/A	N/A	N/A
PD 88	ESP	CI-PD mild	80-84	64	16	5	94.3	7.4	5	N/A	2	2	yes	Mixed	N/A	N/A	N/A	N/A	N/A	N/A
PD 89	ESP	CI-PD mild	70-74	56	18	8	91.7	6.6	5	N/A	3	5	yes	N/A	N/A	N/A	N/A	N/A	N/A	N/A
PD 90	ESP	CI-PD mild	90-94	76	14	6	87.1	4.3	4	N/A	3	3	yes	AR	N/A	N/A	N/A	N/A	N/A	N/A
PD 91	ESP	CI-PD mild	65-69	67	2	5	96.2	8.4	4	N/A	N/A	N/A	yes	AR	N/A	N/A	N/A	N/A	N/A	N/A
PD 92	ESP	CI-PD mild	70-74	51	22	4	90	5.6	4	N/A	1	0	yes	AR	N/A	N/A	N/A	N/A	N/A	N/A

### Sheet: Key
Ctrl	control
PD	Parkinson's disease
NOR	Norwegian cohort
ESP	Spanish cohort
NBB	The Netherlands Brain Bank
KCL	Medical Research Council London Neurodegenerative Disease Brain Bank
Age of death	age ranges 50-54, 55-59, 60-64, 65-69, 70-74, 75-79, 80-84, 85-89, 90-94, 94-99
PMI	post-mortem interval in hours
DV200	percentage of RNA fragments > 200 nucleotides
RIN	RNA integrity number
AR	Akinetic rigid
TD	Tremor dominant
PIGD	Postural instability and gait disorder
Freequency alchol	0: never. 1: less than 1 day/month. 2: 1 day/month. 3: 1 day/week. 4: 2 days/week. 5: every other day. 6: daily
UPDRS	Unified Parkinson’s Disease Ranking Scale
N/A	not available
