## Supplementary data 2 for "Mitochondrial complex I deficiency stratifies idiopathic Parkinson’s disease"

### Sheet: Title page
Title	Sample experiment allocation.
Sheet-1	Title page
Sheet-2	Sample allocation to different analyses
Sheet-3	Key to abbreviations
Number of sheets	3

### Sheet: Experimental Allocation
Article_ID	Immunohistochemistry							qPCR mtDNA	RNAseq	RNAseq derived genotypes	snRNAseq
	CI SNpc	CI PFC	VDAC1 SNpc	VDAC1 PFC	Multiple brain regions CI	Multiple brain regions VDAC1	other MRC complexes
Ctrl 01	x	x	x	x				x	x	x
Ctrl 02	x		x
Ctrl 03	x	x	x	x					x	x
Ctrl 04	x	x	x	x				x		x
Ctrl 05		x		x					x	x
Ctrl 06	x	x	x	x					x	x
Ctrl 07	x	x	x	x				x	x	x
Ctrl 08	x	x	x	x				x	x	x
Ctrl 09	x	x	x	x	x			x	x	x
Ctrl 10	x	x	x	x	x	x	x	x	x	x
Ctrl 11	x	x	x	x	x
Ctrl 12	x	x	x	x	x
Ctrl 13		x		x	x			x	x	x
Ctrl 14	x		x
Ctrl 15	x	x	x	x					x	x
Ctrl 16	x	x	x	x					x	x
Ctrl 17	x	x	x	x					x	x
Ctrl 18	x	x	x	x					x	x
Ctrl 19	x	x	x	x					x	x	x
Ctrl 20	x	x	x	x					x	x	x
Ctrl 21	x	x	x	x					x	x
Ctrl 22	x	x	x	x					x	x	x
Ctrl 23	x	x	x	x					x	x
Ctrl 24	x	x	x	x					x	x
Ctrl 25											x
Ctrl 26											x
Ctrl 27											x
PD 01		x		x
PD 02	x		x
PD 03	x	x	x	x				x	x	x
PD 04		x		x					x	x
PD 05	x	x	x	x	x	x	x	x	x	x
PD 06		x		x
PD 07		x		x
PD 08	x	x	x	x
PD 09		x		x				x	x	x
PD 10	x	x	x	x				x	x	x
PD 11	x	x	x	x	x	x	x	x	x	x
PD 12	x	x	x	x				x	x	x
PD 13	x	x	x	x	x				x	x
PD 14	x	x	x	x	x	x	x		x	x
PD 15		x		x	x			x	x	x
PD 16	x	x	x	x
PD 17		x		x	x	x	x	x	x	x
PD 18	x	x	x	x					x	x
PD 19	x	x	x	x
PD 20		x		x
PD 21		x		x					x	x
PD 22	x	x	x	x					x	x
PD 23	x	x	x	x				x	x	x	x
PD 24		x		x	x	x	x	x	x	x
PD 25	x	x	x	x					x	x
PD 26		x		x					x	x
PD 27	x	x	x	x					x	x
PD 28	x	x	x	x					x	x
PD 29	x	x	x	x					x	x
PD 30	x	x	x	x	x	x	x	x	x	x
PD 31	x	x	x	x					x	x	x
PD 32	x	x	x	x	x			x	x	x
PD 33	x	x	x	x	x	x	x	x	x	x	x
PD 34	x	x	x	x
PD 35	x	x	x	x
PD 36	x	x	x	x	x	x	x	x	x	x
PD 37	x	x	x	x					x	x
PD 38	x	x	x	x					x	x
PD 39	x	x	x	x	x			x	x	x
PD 40		x		x					x	x
PD 41		x		x					x	x	x
PD 42	x		x
PD 43	x		x
PD 44	x	x	x	x					x	x
PD 45	x	x	x	x					x	x
PD 46	x	x	x	x					x	x	x
PD 47	x	x	x	x					x	x
PD 48	x	x	x	x					x	x
PD 49	x	x	x	x					x	x
PD 50	x	x	x	x					x	x
PD 51	x	x	x	x					x	x
PD 52	x	x	x	x					x	x
PD 53	x	x	x	x					x	x
PD 54		x		x					x	x
PD 55	x	x	x	x					x	x
PD 56	x	x	x	x					x	x
PD 57	x	x	x	x
PD 58	x	x	x	x					x	x
PD 59	x	x	x	x					x	x
PD 60	x	x	x	x					x	x
PD 61	x	x	x	x					x	x
PD 62	x	x	x	x					x	x
PD 63		x		x					x	x
PD 64	x	x	x	x					x	x
PD 65	x	x	x	x					x	x
PD 66	x	x	x	x					x	x
PD 67	x	x	x	x					x	x
PD 68	x	x	x	x					x	x
PD 69	x	x	x	x					x	x
PD 70	x	x	x	x					x	x
PD 71		x		x					x	x
PD 72	x	x	x	x					x	x
PD 73	x	x	x	x					x	x
PD 74		x		x					x	x
PD 75	x	x	x	x					x	x
PD 76	x	x	x	x					x	x
PD 77	x	x	x	x					x	x
PD 78	x	x	x	x					x	x
PD 79	x	x	x	x					x	x
PD 80	x	x	x	x					x	x
PD 81		x		x					x	x
PD 82	x	x	x	x					x	x
PD 83	x	x	x	x					x	x	x
PD 84	x	x	x	x					x	x	x
PD 85	x	x	x	x					x	x
PD 86	x	x	x	x					x	x	x
PD 87	x	x	x	x					x	x
PD 88	x	x	x	x					x	x	x
PD 89	x	x	x	x					x	x	x
PD 90	x	x	x	x					x	x	x
PD 91	x	x	x	x					x	x
PD 92	x	x	x	x					x	x	x

### Sheet: Key
CI	Complex I
SNpc	Substantia nigra pars compacta
PFC	Prefrontal cortex
MRC	Mitochondrial respiratory chain
mtDNA	Mitochondrial DNA
RNAseq	RNA sequencing
PD	Parkinson's disease
Ctrl	Control
