## Supplementary data 3 for "Mitochondrial complex I deficiency stratifies idiopathic Parkinson’s disease"

### Sheet: Title page
Title	MRC IHC data.
Sheet-1	title page
Sheet-2	Complex I, NDUFS4 subunit, IHC data
Sheet-3	VDAC1 IHC data
Sheet-5	Complex II, SDHA subunit, IHC data
Sheet-6	Complex III, UQCRC2 subunit, IHC data
Sheet-7	Complex IV, MTCOI subunit, IHC data
Sheet-8	Complex V, ATP5A subunit, IHC data
Sheet-9	Key to abbreviations
Number of sheets	8

### Sheet: NDUFS4
ID	Cohort	Group	SNpc		Observer 1							Observer 2	Occipital cortex		Temporal cortex		Cingulate gyrus		Amygdala		CA4		CA3		CA2		CA1		Subiculum		Putamen		GPi		Gpe		Cerebellar cortex		Dentate nucleus		Olivary inferior
					Prefrontal cortex 1		Prefrontal cortex 2		Prefrontal cortex 3		Median	Prefrontal cortex
			n	% pos	n	% pos	n	% pos	n	% pos	% pos	% pos	n	% pos	n	% pos	n	% pos	n	% pos	n	% pos	n	% pos	n	% pos	n	% pos	n	% pos	n	% pos	n	% pos	n	% pos	n	% pos	n	% pos	n	% pos
Ctrl 01	NOR	-	140	86	423	97.8723	486	98.9712	420	97.619	97.8723	97.68	-	-	-	-	-	-	-	-	-	-	-	-	-	-	-	-	-	-	-	-	-	-	-	-	-	-	-	-	-	-
Ctrl 02	NOR	-	324	76	-	-	-	-	-	-	-	-	-	-	-	-	-	-	-	-	-	-	-	-	-	-	-	-	-	-	-	-	-	-	-	-	-	-	-	-	-	-
Ctrl 03	NOR	-	179	98	358	99.162	360	98.3333	344	97.9651	98.3333	99.73	-	-	-	-	-	-	-	-	-	-	-	-	-	-	-	-	-	-	-	-	-	-	-	-	-	-	-	-	-	-
Ctrl 04	NOR	-	217	91	263	98.8593	264	97.3485	229	97.8166	97.8166	98.14	-	-	-	-	-	-	-	-	-	-	-	-	-	-	-	-	-	-	-	-	-	-	-	-	-	-	-	-	-	-
Ctrl 05	NOR	-	-	-	266	98.4962	312	99.0385	300	99.3333	99.0385	99.49	-	-	-	-	-	-	-	-	-	-	-	-	-	-	-	-	-	-	-	-	-	-	-	-	-	-	-	-	-	-
Ctrl 06	NOR	-	78	95	267	98.8764	300	99.3333	310	98.0645	98.8764	99.24	-	-	-	-	-	-	-	-	-	-	-	-	-	-	-	-	-	-	-	-	-	-	-	-	-	-	-	-	-	-
Ctrl 07	NOR	-	150	98	250	98.8	304	98.6842	306	99.6732	98.8	99.38	-	-	-	-	-	-	-	-	-	-	-	-	-	-	-	-	-	-	-	-	-	-	-	-	-	-	-	-	-	-
Ctrl 08	NOR	-	108	86	474	97.8903	307	98.6971	286	97.5524	97.8903	99.26	-	-	-	-	-	-	-	-	-	-	-	-	-	-	-	-	-	-	-	-	-	-	-	-	-	-	-	-	-	-
Ctrl 09	NOR	-	208	79	594	99.1582	560	98.9286	342	99.7076	99.1582	99.69	323	99.3808	258	100	230	99.1304	-	-	121	96.6942	16	93.75	133	97.7444	98	98.9796	184	98.913	349	99	171	100	181	97.2376	155	100	-	-	155	67.7419
Ctrl 10	NOR	-	220	84	374	98.3957	376	98.9362	239	97.0711	98.3957	99.34	253	98.0237	164	98.7879	233	98.7124	981	97.9613	174	99.4253	108	100	159	98.1132	75	100	339	99.705	312	99	168	100	119	100	287	97.561	680	96.4706	154	97.4026
Ctrl 11	NOR	-	241	95	397	100	638	99.37	445	99.33	99.37	-	328	98.1707	-	-	430	99.7674	365	99.4521	288	99.3056	96	98.9583	168	98.8095	260	100	223	100	297	100		100		100	28	89	319	66	73	57.5342
Ctrl 12	NOR	-	146	99	338	97.91	500	99.4	464	99.78	99.78	-	469	99.1471	314	100	252	100	-	-	326	99.6933	114	100	153	96.732	180	100	223	100	244	100	162	100	169	100	193	100	329	100	258	99.2248
Ctrl 13	NOR	-	-	-	382	97.91	528	98.3	595	99.16	98.3	-	411	97.5669	244	99.5902	292	100	336	97.9167	177	97.7401	123	100	174	93.6782	195	99.4872	135	99.2593	313	98	189	100	197	100	103	95	199	94	-	-
Ctrl 14	ESP	-	155	50.97	-	-	-	-	-	-	-	-	-	-	-	-	-	-	-	-	-	-	-	-	-	-	-	-	-	-	-	-	-	-	-	-	-	-	-	-	-	-
Ctrl 15	ESP	-	193	98.45	368	97.83	-	-	-	-	97.83	98.38	-	-	-	-	-	-	-	-	-	-	-	-	-	-	-	-	-	-	-	-	-	-	-	-	-	-	-	-	-	-
Ctrl 16	ESP	-	301	80.07	462	96.75	-	-	-	-	96.75	96.05	-	-	-	-	-	-	-	-	-	-	-	-	-	-	-	-	-	-	-	-	-	-	-	-	-	-	-	-	-	-
Ctrl 17	ESP	-	171	88.3	427	97.19	-	-	-	-	97.19	94.74	-	-	-	-	-	-	-	-	-	-	-	-	-	-	-	-	-	-	-	-	-	-	-	-	-	-	-	-	-	-
Ctrl 18	ESP	-	347	58.21	319	98.75	-	-	-	-	98.75	98.33	-	-	-	-	-	-	-	-	-	-	-	-	-	-	-	-	-	-	-	-	-	-	-	-	-	-	-	-	-	-
Ctrl 19	ESP	-	390	87.69	373	100	-	-	-	-	100	99.4	-	-	-	-	-	-	-	-	-	-	-	-	-	-	-	-	-	-	-	-	-	-	-	-	-	-	-	-	-	-
Ctrl 20	ESP	-	331	89.43	343	98.83	-	-	-	-	98.83	98.51	-	-	-	-	-	-	-	-	-	-	-	-	-	-	-	-	-	-	-	-	-	-	-	-	-	-	-	-	-	-
Ctrl 21	ESP	-	502	77.49	422	99.76	-	-	-	-	99.76	97.44	-	-	-	-	-	-	-	-	-	-	-	-	-	-	-	-	-	-	-	-	-	-	-	-	-	-	-	-	-	-
Ctrl 22	ESP	-	371	60.65	308	97.08	-	-	-	-	97.08	98.4	-	-	-	-	-	-	-	-	-	-	-	-	-	-	-	-	-	-	-	-	-	-	-	-	-	-	-	-	-	-
Ctrl 23	ESP	-	443	92.1	369	99.73	-	-	-	-	99.73	99.16	-	-	-	-	-	-	-	-	-	-	-	-	-	-	-	-	-	-	-	-	-	-	-	-	-	-	-	-	-	-
Ctrl 24	ESP	-	390	74.36	458	96.29	-	-	-	-	96.29	97.73	-	-	-	-	-	-	-	-	-	-	-	-	-	-	-	-	-	-	-	-	-	-	-	-	-	-	-	-	-	-
PD 01	NOR	CI-PD severe	-	-	310	65.4839	384	77.8646	248	77.4194	77.4194	67.09	-	-	-	-	-	-	-	-	-	-	-	-	-	-	-	-	-	-	-	-	-	-	-	-	-	-	-	-	-	-
PD 02	NOR	-	106	78	-	-	-	-	-	-	-	-	-	-	-	-	-	-	-	-	-	-	-	-	-	-	-	-	-	-	-	-	-	-	-	-	-	-	-	-	-	-
PD 03	NOR	nCI-PD	54	85	461	99.1323	428	99.0654	389	98.4576	99.0654	100	-	-	-	-	-	-	-	-	-	-	-	-	-	-	-	-	-	-	-	-	-	-	-	-	-	-	-	-	-	-
PD 04	NOR	nCI-PD	-	-	311	97.4277	379	98.153	361	99.446	98.153	98.89	-	-	-	-	-	-	-	-	-	-	-	-	-	-	-	-	-	-	-	-	-	-	-	-	-	-	-	-	-	-
PD 05	NOR	CI-PD mild	53	81	185	78.9189	133	93.2331	178	89.3258	89.3258	89.69	349	91.9771	213	97.9021	233	95.2586	1231	95.5321	202	96.0396	53	96.2264	73	97.2603	63	98.4127	401	97.7556	250	94	149	99.3289	117	100	210	92.381	235	88.9362	162	78.3951
PD 06	NOR	CI-PD severe	-	-	167	75.4491	315	80.6349	404	94.55	80.63	85.37	-	-	-	-	-	-	-	-	-	-	-	-	-	-	-	-	-	-	-	-	-	-	-	-	-	-	-	-	-	-
PD 07	NOR	CI-PD mild	-	-	297	92.2559	339	91.4454	392	85.7143	91.4454	92.94	-	-	-	-	-	-	-	-	-	-	-	-	-	-	-	-	-	-	-	-	-	-	-	-	-	-	-	-	-	-
PD 08	NOR	CI-PD mild	97	68	280	87.8571	377	94.4297	290	89.6552	89.6552	91.25	-	-	-	-	-	-	-	-	-	-	-	-	-	-	-	-	-	-	-	-	-	-	-	-	-	-	-	-	-	-
PD 09	NOR	nCI-PD	-	-	355	97.4648	346	98.8439	324	97.8395	97.8395	98.34	-	-	-	-	-	-	-	-	-	-	-	-	-	-	-	-	-	-	-	-	-	-	-	-	-	-	-	-	-	-
PD 10	NOR	nCI-PD	-	-	343	96.2099	301	97.01	332	98.494	97.01	97.75	326	99.6933	339	99.115	325	99.6923	559	98.9267	250	98.8	108	97.2222	146	97.9452	147	99.3197	252	100	316	100	82	100	93	100	113	100	467	99	115	87.8261
PD 11	NOR	nCI-PD	73	79	365	96.7123	456	96.0526	307	97.0684	96.7123	-	321	97.1326	297	98.1949	231	97.1591	702	96.4387	180	98.3333	39	100	69	97.1014	63	98.4127	364	98.6264	271	98.893	209	100	123	100	224	99.5536	239	93.7238	203	99.0148
PD 12	NOR	nCI-PD	84	65	266	97.7444	346	95.6647	301	97.6744	97.6744	95.79	-	-	-	-	-	-	-	-	-	-	-	-	-	-	-	-	-	-	-	-	-	-	-	-	-	-	-	-	-	-
PD 13	NOR	CI-PD mild	50	80	321	95.0156	384	91.9271	284	93.3099	93.3099	96.71	-	-	202	95.0495	201	95.0249	803	97.5093	102	97.0588	44	97.7273	179	98.324	161	99.3789	218	100	392	98	-	-	233	100	119	96	138	97	-	-
PD 14	NOR	nCI-PD	99	66	702	97	459	99.78	728	99.8	99.78	97.52	442	98.0119	210	98.0952	-	-	574	95.2962	176	97.1591	75	96	190	92.6316	37	86.4865	159	92.4528	270	97.037	-	-	-	-	134	95.5224	425	97.6471	256	96.875
PD 15	NOR	CI-PD mild	-	-	618	94.66	559	91.59	524	92.37	92.37	98.33	438	96.5753	265	96.6038	-	-	536	94.0299	122	99.1803	-	-	286	97.9021	96	95.8333	-	-	313	97	200	100	242	100	141	99	443	100	284	96.1268
PD 16	NOR	nCI-PD	55	42	312	96.4744	262	96.5649	248	97.9839	96.5649	99.25	-	-	-	-	-	-	-	-	-	-	-	-	-	-	-	-	-	-	-	-	-	-	-	-	-	-	-	-	-	-
PD 17	NOR	CI-PD mild	-	-	283	90.8127	288	89.9306	174	84.4828	89.9306	89.55	374	93.75	283	98.2394	-	-	671	94.6349	171	97.076	69	100	103	96.1165	51	100	333	99.3994	-	-	134	95.5224	121	97.5207	-	-	-	-	147	75.5102
PD 18	NOR	nCI-PD	34	59	351	95.4416	383	95.0392	327	95.4128	95.4128	95.77	-	-	-	-	-	-	-	-	-	-	-	-	-	-	-	-	-	-	-	-	-	-	-	-	-	-	-	-	-	-
PD 19	NOR	CI-PD mild	17	94	271	88.3	326	79.2	335	88.35	88.3	94.78	-	-	-	-	-	-	-	-	-	-	-	-	-	-	-	-	-	-	-	-	-	-	-	-	-	-	-	-	-	-
PD 20	NOR	nCI-PD	-	-	322	97.205	407	98.2801	265	98.4906	98.2801	99.76	-	-	-	-	-	-	-	-	-	-	-	-	-	-	-	-	-	-	-	-	-	-	-	-	-	-	-	-	-	-
PD 21	NOR	nCI-PD	-	-	366	90.9836	370	97.027	287	95.4704	95.4704	94.38	-	-	-	-	-	-	-	-	-	-	-	-	-	-	-	-	-	-	-	-	-	-	-	-	-	-	-	-	-	-
PD 22	NOR	nCI-PD	75	68	294	95.5782	349	95.702	263	95.057	95.5782	99.06	-	-	-	-	-	-	-	-	-	-	-	-	-	-	-	-	-	-	-	-	-	-	-	-	-	-	-	-	-	-
PD 23	NOR	nCI-PD	53	81	300	94.6667	269	95.9108	222	96.8468	95.9108	99.31	-	-	-	-	-	-	-	-	-	-	-	-	-	-	-	-	-	-	-	-	-	-	-	-	-	-	-	-	-	-
PD 24	NOR	CI-PD severe	-	-	364	78.2967	301	80.0664	231	81.8182	80.0664	86.5	161	45.9119	146	93.8356	196	85.6436	655	88.855	142	99.2958	29	100	101	81.1881	81	93.8272	242	95.8678	237	92.3664	56	91.0714	42	95.2381	106	95.283	129	93.0233	101	36.6337
PD 25	NOR	nCI-PD	73	85	325	98.1538	324	95.9877	320	97.8125	97.8125	99.47	-	-	-	-	-	-	-	-	-	-	-	-	-	-	-	-	-	-	-	-	-	-	-	-	-	-	-	-	-	-
PD 26	NOR	nCI-PD	-	-	323	97.8328	343	97.3761	194	97.9381	97.8328	99.2	-	-	-	-	-	-	-	-	-	-	-	-	-	-	-	-	-	-	-	-	-	-	-	-	-	-	-	-	-	-
PD 27	NOR	nCI-PD	27	85	227	93.3921	277	96.7509	244	97.541	96.7509	97.57	-	-	-	-	-	-	-	-	-	-	-	-	-	-	-	-	-	-	-	-	-	-	-	-	-	-	-	-	-	-
PD 28	NOR	nCI-PD	58	83	344	97.9651	304	97.0395	347	97.9827	97.9651	98.79	-	-	-	-	-	-	-	-	-	-	-	-	-	-	-	-	-	-	-	-	-	-	-	-	-	-	-	-	-	-
PD 29	NOR	CI-PD mild	55	75	307	89.2508	241	87.5519	216	90.2778	89.2508	87.69	-	-	-	-	-	-	-	-	-	-	-	-	-	-	-	-	-	-	-	-	-	-	-	-	-	-	-	-	-	-
PD 30	NOR	CI-PD severe	94	37	249	82.3293	321	92.2118	304	77.3026	82.3293	72.78	183	61.7486	237	91.9831	199	83.2536	-	-	206	99.0291	33	100	70	98.5714	99	91.9192	264	93.9394	254	98	189	74.0741	69	100	-	-	-	-	97	11.3402
PD 31	NOR	nCI-PD	69	86	394	96.7005	262	96.9466	352	96.0227	96.7005	97.08	-	-	-	-	-	-	-	-	-	-	-	-	-	-	-	-	-	-	-	-	-	-	-	-	-	-	-	-	-	-
PD 32	NOR	CI-PD mild	71	80	286	86.014	249	89.9598	198	93.9394	89.9598	88.13	246	95.5285	197	81.7259	-	-	136	91.9118	127	94.4882	131	96.9466	72	98.6111	70	98.5714	83	72.2892	289	98	117	100	194	98.9691	67	45	267	70	114	71.0526
PD 33	NOR	nCI-PD	22	73	437	96.5675	436	93.1193	395	97.7215	96.5675	97.32	233	93.9914	220	100	340	98.6072	-	-	249	96.7871	63	100	94	94.6809	89	100	233	99.1416	252	99.6032	114	100	100	99	237	86.4979	384	38.8021	134	87.3134
PD 34	NOR	nCI-PD	201	66	212	97.6415	301	99.0033	249	100	99.0033	100	-	-	-	-	-	-	-	-	-	-	-	-	-	-	-	-	-	-	-	-	-	-	-	-	-	-	-	-	-	-
PD 35	NOR	nCI-PD	89	75	185	95.6757	245	95.5102	191	96.3351	95.6757	98.5	-	-	-	-	-	-	-	-	-	-	-	-	-	-	-	-	-	-	-	-	-	-	-	-	-	-	-	-	-	-
PD 36	NOR	nCI-PD	-	-	434	97.235	361	98.615	329	98.4802	98.4802	100	315	97.2973	226	96.9027	268	97.7612	-	-	219	98.6301	79	100	122	92.623	43	90.6977	223	98.6547	210	99	197	100	150	99.3333	219	93.1507	251	97.6096	259	98.0695
PD 37	NOR	nCI-PD	86	95	224	99.5536	189	98.4127	162	100	99.5536	100	-	-	-	-	-	-	-	-	-	-	-	-	-	-	-	-	-	-	-	-	-	-	-	-	-	-	-	-	-	-
PD 38	NOR	nCI-PD	39	79	391	98.2097	475	98.7368	328	98.7805	98.7368	100	-	-	-	-	-	-	-	-	-	-	-	-	-	-	-	-	-	-	-	-	-	-	-	-	-	-	-	-	-	-
PD 39	NOR	nCI-PD	28	79	392	98.4694	401	99.2519	284	98.9437	98.9437	100	-	-	424	99.7642	309	100	230	99.1304	182	97.8022	65	98	92	100	144	99.3056	162	100	176	100	143	100	176	100	97	100	171	100	221	99.095
PD 40	NOR	nCI-PD	-	-	341	97.9472	376	98.1383	292	100	98.1383	100	-	-	-	-	-	-	-	-	-	-	-	-	-	-	-	-	-	-	-	-	-	-	-	-	-	-	-	-	-	-
PD 41	ESP	nCI-PD	-	-	463	98.7041	356	99.4382	218	99.0826	99.0826	99.55	-	-	-	-	-	-	-	-	-	-	-	-	-	-	-	-	-	-	-	-	-	-	-	-	-	-	-	-	-	-
PD 42	ESP	-	95	66.32	-	-	-	-	-	-	-	-	-	-	-	-	-	-	-	-	-	-	-	-	-	-	-	-	-	-	-	-	-	-	-	-	-	-	-	-	-	-
PD 43	ESP	-	105	70.48	-	-	-	-	-	-	-	-	-	-	-	-	-	-	-	-	-	-	-	-	-	-	-	-	-	-	-	-	-	-	-	-	-	-	-	-	-	-
PD 44	ESP	nCI-PD	113	81.42	414	98.07	-	-	-	-	98.07	97.35	-	-	-	-	-	-	-	-	-	-	-	-	-	-	-	-	-	-	-	-	-	-	-	-	-	-	-	-	-	-
PD 45	ESP	nCI-PD	57	92.98	463	98.92	-	-	-	-	98.92	99.13	-	-	-	-	-	-	-	-	-	-	-	-	-	-	-	-	-	-	-	-	-	-	-	-	-	-	-	-	-	-
PD 46	ESP	nCI-PD	132	81.06	367	97.82	-	-	-	-	97.82	96.18	-	-	-	-	-	-	-	-	-	-	-	-	-	-	-	-	-	-	-	-	-	-	-	-	-	-	-	-	-	-
PD 47	ESP	nCI-PD	110	71.82	391	95.65	-	-	-	-	95.65	98	-	-	-	-	-	-	-	-	-	-	-	-	-	-	-	-	-	-	-	-	-	-	-	-	-	-	-	-	-	-
PD 48	ESP	nCI-PD	26	50	379	99.21	-	-	-	-	99.21	96.03	-	-	-	-	-	-	-	-	-	-	-	-	-	-	-	-	-	-	-	-	-	-	-	-	-	-	-	-	-	-
PD 49	ESP	nCI-PD	88	75	597	94.64	-	-	-	-	94.64	96.07	-	-	-	-	-	-	-	-	-	-	-	-	-	-	-	-	-	-	-	-	-	-	-	-	-	-	-	-	-	-
PD 50	ESP	nCI-PD	147	87.76	515	96.89	-	-	-	-	96.89	96.32	-	-	-	-	-	-	-	-	-	-	-	-	-	-	-	-	-	-	-	-	-	-	-	-	-	-	-	-	-	-
PD 51	ESP	nCI-PD	46	69.57	425	96.94	-	-	-	-	96.94	93.18	-	-	-	-	-	-	-	-	-	-	-	-	-	-	-	-	-	-	-	-	-	-	-	-	-	-	-	-	-	-
PD 52	ESP	nCI-PD	223	76.68	390	98.72	-	-	-	-	98.72	97.49	-	-	-	-	-	-	-	-	-	-	-	-	-	-	-	-	-	-	-	-	-	-	-	-	-	-	-	-	-	-
PD 53	ESP	nCI-PD	61	86.89	454	94.05	-	-	-	-	94.05	91.6	-	-	-	-	-	-	-	-	-	-	-	-	-	-	-	-	-	-	-	-	-	-	-	-	-	-	-	-	-	-
PD 54	ESP	nCI-PD	-	-	315	94.6	-	-	-	-	94.6	97.39	-	-	-	-	-	-	-	-	-	-	-	-	-	-	-	-	-	-	-	-	-	-	-	-	-	-	-	-	-	-
PD 55	ESP	nCI-PD	67	91.04	387	99.48	-	-	-	-	99.48	98.47	-	-	-	-	-	-	-	-	-	-	-	-	-	-	-	-	-	-	-	-	-	-	-	-	-	-	-	-	-	-
PD 56	ESP	nCI-PD	267	84.64	446	98.65	-	-	-	-	98.65	98.57	-	-	-	-	-	-	-	-	-	-	-	-	-	-	-	-	-	-	-	-	-	-	-	-	-	-	-	-	-	-
PD 57	ESP	nCI-PD	87	34.48	346	97.11	-	-	-	-	97.11	97.83	-	-	-	-	-	-	-	-	-	-	-	-	-	-	-	-	-	-	-	-	-	-	-	-	-	-	-	-	-	-
PD 58	ESP	nCI-PD	26	76.92	330	96.06	-	-	-	-	96.06	95.98	-	-	-	-	-	-	-	-	-	-	-	-	-	-	-	-	-	-	-	-	-	-	-	-	-	-	-	-	-	-
PD 59	ESP	nCI-PD	10	100	465	99.14	-	-	-	-	99.14	99.13	-	-	-	-	-	-	-	-	-	-	-	-	-	-	-	-	-	-	-	-	-	-	-	-	-	-	-	-	-	-
PD 60	ESP	nCI-PD	25	92	419	97.85	-	-	-	-	97.85	98.5	-	-	-	-	-	-	-	-	-	-	-	-	-	-	-	-	-	-	-	-	-	-	-	-	-	-	-	-	-	-
PD 61	ESP	nCI-PD	54	75.93	382	97.91	-	-	-	-	97.91	96.98	-	-	-	-	-	-	-	-	-	-	-	-	-	-	-	-	-	-	-	-	-	-	-	-	-	-	-	-	-	-
PD 62	ESP	nCI-PD	120	95	348	97.41	-	-	-	-	97.41	95.87	-	-	-	-	-	-	-	-	-	-	-	-	-	-	-	-	-	-	-	-	-	-	-	-	-	-	-	-	-	-
PD 63	ESP	nCI-PD	-	-	357	97.2	-	-	-	-	97.2	97.04	-	-	-	-	-	-	-	-	-	-	-	-	-	-	-	-	-	-	-	-	-	-	-	-	-	-	-	-	-	-
PD 64	ESP	nCI-PD	32	46.88	228	95.18	-	-	-	-	95.18	94.89	-	-	-	-	-	-	-	-	-	-	-	-	-	-	-	-	-	-	-	-	-	-	-	-	-	-	-	-	-	-
PD 65	ESP	nCI-PD	64	75	307	98.7	-	-	-	-	98.7	98.47	-	-	-	-	-	-	-	-	-	-	-	-	-	-	-	-	-	-	-	-	-	-	-	-	-	-	-	-	-	-
PD 66	ESP	nCI-PD	46	91.3	306	99.35	-	-	-	-	99.35	99.34	-	-	-	-	-	-	-	-	-	-	-	-	-	-	-	-	-	-	-	-	-	-	-	-	-	-	-	-	-	-
PD 67	ESP	nCI-PD	59	55.93	332	95.18	-	-	-	-	95.18	96.06	-	-	-	-	-	-	-	-	-	-	-	-	-	-	-	-	-	-	-	-	-	-	-	-	-	-	-	-	-	-
PD 68	ESP	nCI-PD	25	92	212	100	-	-	-	-	100	99.3	-	-	-	-	-	-	-	-	-	-	-	-	-	-	-	-	-	-	-	-	-	-	-	-	-	-	-	-	-	-
PD 69	ESP	nCI-PD	192	69.79	436	97.94	-	-	-	-	97.94	94.16	-	-	-	-	-	-	-	-	-	-	-	-	-	-	-	-	-	-	-	-	-	-	-	-	-	-	-	-	-	-
PD 70	ESP	nCI-PD	62	72.58	242	94.21	-	-	-	-	94.21	94.18	-	-	-	-	-	-	-	-	-	-	-	-	-	-	-	-	-	-	-	-	-	-	-	-	-	-	-	-	-	-
PD 71	ESP	nCI-PD	-	-	276	97.83	-	-	-	-	97.83	95.38	-	-	-	-	-	-	-	-	-	-	-	-	-	-	-	-	-	-	-	-	-	-	-	-	-	-	-	-	-	-
PD 72	ESP	nCI-PD	38	94.74	307	97.39	-	-	-	-	97.39	95.68	-	-	-	-	-	-	-	-	-	-	-	-	-	-	-	-	-	-	-	-	-	-	-	-	-	-	-	-	-	-
PD 73	ESP	nCI-PD	6	83.33	327	97.86	-	-	-	-	97.86	97.04	-	-	-	-	-	-	-	-	-	-	-	-	-	-	-	-	-	-	-	-	-	-	-	-	-	-	-	-	-	-
PD 74	ESP	nCI-PD	-	-	629	98.25	-	-	-	-	98.25	95.76	-	-	-	-	-	-	-	-	-	-	-	-	-	-	-	-	-	-	-	-	-	-	-	-	-	-	-	-	-	-
PD 75	ESP	nCI-PD	90	77.78	453	98.9	-	-	-	-	98.9	98.62	-	-	-	-	-	-	-	-	-	-	-	-	-	-	-	-	-	-	-	-	-	-	-	-	-	-	-	-	-	-
PD 76	ESP	nCI-PD	88	75	381	97.9	-	-	-	-	97.9	98.49	-	-	-	-	-	-	-	-	-	-	-	-	-	-	-	-	-	-	-	-	-	-	-	-	-	-	-	-	-	-
PD 77	ESP	nCI-PD	73	73.97	468	94.44	-	-	-	-	94.44	96.43	-	-	-	-	-	-	-	-	-	-	-	-	-	-	-	-	-	-	-	-	-	-	-	-	-	-	-	-	-	-
PD 78	ESP	nCI-PD	25	64	348	98.28	-	-	-	-	98.28	98.33	-	-	-	-	-	-	-	-	-	-	-	-	-	-	-	-	-	-	-	-	-	-	-	-	-	-	-	-	-	-
PD 79	ESP	nCI-PD	5	100	352	96.02	-	-	-	-	96.02	96.02	-	-	-	-	-	-	-	-	-	-	-	-	-	-	-	-	-	-	-	-	-	-	-	-	-	-	-	-	-	-
PD 80	ESP	nCI-PD	11	81.82	440	97.5	-	-	-	-	97.5	98.28	-	-	-	-	-	-	-	-	-	-	-	-	-	-	-	-	-	-	-	-	-	-	-	-	-	-	-	-	-	-
PD 81	ESP	nCI-PD	-	-	336	95.54	-	-	-	-	95.54	92.74	-	-	-	-	-	-	-	-	-	-	-	-	-	-	-	-	-	-	-	-	-	-	-	-	-	-	-	-	-	-
PD 82	ESP	CI-PD severe	22	100	261	81.61	-	-	-	-	81.61	77.78	-	-	-	-	-	-	-	-	-	-	-	-	-	-	-	-	-	-	-	-	-	-	-	-	-	-	-	-	-	-
PD 83	ESP	CI-PD severe	171	88.3	183	83.61	-	-	-	-	83.61	85.23	-	-	-	-	-	-	-	-	-	-	-	-	-	-	-	-	-	-	-	-	-	-	-	-	-	-	-	-	-	-
PD 84	ESP	CI-PD mild	131	68.7	284	90.85	-	-	-	-	90.85	74.58	-	-	-	-	-	-	-	-	-	-	-	-	-	-	-	-	-	-	-	-	-	-	-	-	-	-	-	-	-	-
PD 85	ESP	CI-PD mild	90	54.44	353	89.24	-	-	-	-	89.24	82.14	-	-	-	-	-	-	-	-	-	-	-	-	-	-	-	-	-	-	-	-	-	-	-	-	-	-	-	-	-	-
PD 86	ESP	CI-PD mild	13	100	398	87.44	-	-	-	-	87.44	87.2	-	-	-	-	-	-	-	-	-	-	-	-	-	-	-	-	-	-	-	-	-	-	-	-	-	-	-	-	-	-
PD 87	ESP	CI-PD mild	14	71.43	384	93.75	-	-	-	-	93.75	93.39	-	-	-	-	-	-	-	-	-	-	-	-	-	-	-	-	-	-	-	-	-	-	-	-	-	-	-	-	-	-
PD 88	ESP	CI-PD mild	6	100	355	88.73	-	-	-	-	88.73	89.72	-	-	-	-	-	-	-	-	-	-	-	-	-	-	-	-	-	-	-	-	-	-	-	-	-	-	-	-	-	-
PD 89	ESP	CI-PD mild	37	45.95	357	88.24	-	-	-	-	88.24	87.43	-	-	-	-	-	-	-	-	-	-	-	-	-	-	-	-	-	-	-	-	-	-	-	-	-	-	-	-	-	-
PD 90	ESP	CI-PD mild	122	54.1	362	89.23	-	-	-	-	89.23	78.68	-	-	-	-	-	-	-	-	-	-	-	-	-	-	-	-	-	-	-	-	-	-	-	-	-	-	-	-	-	-
PD 91	ESP	CI-PD mild	144	81.25	418	92.11	-	-	-	-	92.11	92.62	-	-	-	-	-	-	-	-	-	-	-	-	-	-	-	-	-	-	-	-	-	-	-	-	-	-	-	-	-	-
PD 92	ESP	CI-PD mild	57	26.32	420	88.33	-	-	-	-	88.33	77.64	-	-	-	-	-	-	-	-	-	-	-	-	-	-	-	-	-	-	-	-	-	-	-	-	-	-	-	-	-	-

### Sheet: VDAC1
ID	Group	SNpc	Prefrontal cortex	Occipital cortex	Temporal cortex	Cingulate gyrus	Amygdala	CA4	CA3	CA2	CA1	Subiculum	Putamen	GPi	Gpe	Cerebellar cortex	Dentate nucleus	Olivary inferior
Ctrl 01	-	100	100	-	-	-	-	-	-	-	-	-	-	-	-	-	-	-
Ctrl 02	-	100	-	-	-	-	-	-	-	-	-	-	-	-	-	-	-	-
Ctrl 03	-	100	100	-	-	-	-	-	-	-	-	-	-	-	-	-	-	-
Ctrl 04	-	100	100	-	-	-	-	-	-	-	-	-	-	-	-	-	-	-
Ctrl 05	-	-	100	-	-	-	-	-	-	-	-	-	-	-	-	-	-	-
Ctrl 06	-	100	100	-	-	-	-	-	-	-	-	-	-	-	-	-	-	-
Ctrl 07	-	100	100	-	-	-	-	-	-	-	-	-	-	-	-	-	-	-
Ctrl 08	-	100	100	-	-	-	-	-	-	-	-	-	-	-	-	-	-	-
Ctrl 09	-	100	100	-	-	-	-	-	-	-	-	-	-	-	-	-	-	-
Ctrl 10	-	100	100	100	100	100	100	100	100	100	100	100	100	100	100	100	100	100
Ctrl 11	-	100	100	-	-	-	-	-	-	-	-	-	-	-	-	-	-	-
Ctrl 12	-	100	100	-	-	-	-	-	-	-	-	-	-	-	-	-	-	-
Ctrl 13	-	-	100	-	-	-	-	-	-	-	-	-	-	-	-	-	-	-
Ctrl 14	-	100	-	-	-	-	-	-	-	-	-	-	-	-	-	-	-	-
Ctrl 15	-	100	100	-	-	-	-	-	-	-	-	-	-	-	-	-	-	-
Ctrl 16	-	100	100	-	-	-	-	-	-	-	-	-	-	-	-	-	-	-
Ctrl 17	-	100	100	-	-	-	-	-	-	-	-	-	-	-	-	-	-	-
Ctrl 18	-	100	100	-	-	-	-	-	-	-	-	-	-	-	-	-	-	-
Ctrl 19	-	100	100	-	-	-	-	-	-	-	-	-	-	-	-	-	-	-
Ctrl 20	-	100	100	-	-	-	-	-	-	-	-	-	-	-	-	-	-	-
Ctrl 21	-	100	100	-	-	-	-	-	-	-	-	-	-	-	-	-	-	-
Ctrl 22	-	100	100	-	-	-	-	-	-	-	-	-	-	-	-	-	-	-
Ctrl 23	-	100	100	-	-	-	-	-	-	-	-	-	-	-	-	-	-	-
Ctrl 24	-	100	100	-	-	-	-	-	-	-	-	-	-	-	-	-	-	-
PD 01	CI-PD severe	-	100	-	-	-	-	-	-	-	-	-	-	-	-	-	-	-
PD 02	-	100	-	-	-	-	-	-	-	-	-	-	-	-	-	-	-	-
PD 03	nCI-PD	100	100	-	-	-	-	-	-	-	-	-	-	-	-	-	-	-
PD 04	nCI-PD	-	100	-	-	-	-	-	-	-	-	-	-	-	-	-	-	-
PD 05	CI-PD mild	100	100	100	100	100	100	100	100	100	100	100	100	100	100	100	100	100
PD 06	CI-PD severe	-	100	-	-	-	-	-	-	-	-	-	-	-	-	-	-	-
PD 07	CI-PD mild	-	100	-	-	-	-	-	-	-	-	-	-	-	-	-	-	-
PD 08	CI-PD mild	100	100	-	-	-	-	-	-	-	-	-	-	-	-	-	-	-
PD 09	nCI-PD	-	100	-	-	-	-	-	-	-	-	-	-	-	-	-	-	-
PD 10	nCI-PD	100	100	-	-	-	-	-	-	-	-	-	-	-	-	-	-	-
PD 11	nCI-PD	100	100	100	100	100	100	100	100	100	100	100	100	100	100	100	100	100
PD 12	nCI-PD	100	100	-	-	-	-	-	-	-	-	-	-	-	-	-	-	-
PD 13	CI-PD mild	100	100	-	-	-	-	-	-	-	-	-	-	-	-	-	-	-
PD 14	nCI-PD	100	100	100	100	100	100	100	100	100	100	100	100	100	100	100	100	100
PD 15	CI-PD mild	-	100	-	-	-	-	-	-	-	-	-	-	-	-	-	-	-
PD 16	nCI-PD	100	100	-	-	-	-	-	-	-	-	-	-	-	-	-	-	-
PD 17	CI-PD mild	-	100	100	100	100	100	100	100	100	100	100	100	100	100	100	100	100
PD 18	nCI-PD	100	100	-	-	-	-	-	-	-	-	-	-	-	-	-	-	-
PD 19	CI-PD mild	100	100	-	-	-	-	-	-	-	-	-	-	-	-	-	-	-
PD 20	nCI-PD	-	100	-	-	-	-	-	-	-	-	-	-	-	-	-	-	-
PD 21	nCI-PD	-	100	-	-	-	-	-	-	-	-	-	-	-	-	-	-	-
PD 22	nCI-PD	100	100	-	-	-	-	-	-	-	-	-	-	-	-	-	-	-
PD 23	nCI-PD	100	100	-	-	-	-	-	-	-	-	-	-	-	-	-	-	-
PD 24	CI-PD severe	-	100	100	100	100	100	100	100	100	100	100	100	100	100	100	100	100
PD 25	nCI-PD	100	100	-	-	-	-	-	-	-	-	-	-	-	-	-	-	-
PD 26	nCI-PD	-	100	-	-	-	-	-	-	-	-	-	-	-	-	-	-	-
PD 27	nCI-PD	100	100	-	-	-	-	-	-	-	-	-	-	-	-	-	-	-
PD 28	nCI-PD	100	100	-	-	-	-	-	-	-	-	-	-	-	-	-	-	-
PD 29	CI-PD mild	100	100	-	-	-	-	-	-	-	-	-	-	-	-	-	-	-
PD 30	CI-PD severe	100	100	100	100	100	100	100	100	100	100	100	100	100	100	100	100	100
PD 31	nCI-PD	100	100	-	-	-	-	-	-	-	-	-	-	-	-	-	-	-
PD 32	CI-PD mild	100	100	-	-	-	-	-	-	-	-	-	-	-	-	-	-	-
PD 33	nCI-PD	100	100	100	100	100	100	100	100	100	100	100	100	100	100	100	100	100
PD 34	nCI-PD	100	100	-	-	-	-	-	-	-	-	-	-	-	-	-	-	-
PD 35	nCI-PD	100	100	-	-	-	-	-	-	-	-	-	-	-	-	-	-	-
PD 36	nCI-PD	100	100	100	100	100	100	100	100	100	100	100	100	100	100	100	100	100
PD 37	nCI-PD	100	100	-	-	-	-	-	-	-	-	-	-	-	-	-	-	-
PD 38	nCI-PD	100	100	-	-	-	-	-	-	-	-	-	-	-	-	-	-	-
PD 39	nCI-PD	100	100	-	-	-	-	-	-	-	-	-	-	-	-	-	-	-
PD 40	nCI-PD	-	100	-	-	-	-	-	-	-	-	-	-	-	-	-	-	-
PD 41	nCI-PD	-	100	-	-	-	-	-	-	-	-	-	-	-	-	-	-	-
PD 42	-	100	-	-	-	-	-	-	-	-	-	-	-	-	-	-	-	-
PD 43	-	100	-	-	-	-	-	-	-	-	-	-	-	-	-	-	-	-
PD 44	nCI-PD	100	100	-	-	-	-	-	-	-	-	-	-	-	-	-	-	-
PD 45	nCI-PD	100	100	-	-	-	-	-	-	-	-	-	-	-	-	-	-	-
PD 46	nCI-PD	100	100	-	-	-	-	-	-	-	-	-	-	-	-	-	-	-
PD 47	nCI-PD	100	100	-	-	-	-	-	-	-	-	-	-	-	-	-	-	-
PD 48	nCI-PD	100	100	-	-	-	-	-	-	-	-	-	-	-	-	-	-	-
PD 49	nCI-PD	100	100	-	-	-	-	-	-	-	-	-	-	-	-	-	-	-
PD 50	nCI-PD	100	100	-	-	-	-	-	-	-	-	-	-	-	-	-	-	-
PD 51	nCI-PD	100	100	-	-	-	-	-	-	-	-	-	-	-	-	-	-	-
PD 52	nCI-PD	100	100	-	-	-	-	-	-	-	-	-	-	-	-	-	-	-
PD 53	nCI-PD	100	100	-	-	-	-	-	-	-	-	-	-	-	-	-	-	-
PD 54	nCI-PD	-	100	-	-	-	-	-	-	-	-	-	-	-	-	-	-	-
PD 55	nCI-PD	100	100	-	-	-	-	-	-	-	-	-	-	-	-	-	-	-
PD 56	nCI-PD	100	100	-	-	-	-	-	-	-	-	-	-	-	-	-	-	-
PD 57	nCI-PD	100	100	-	-	-	-	-	-	-	-	-	-	-	-	-	-	-
PD 58	nCI-PD	100	100	-	-	-	-	-	-	-	-	-	-	-	-	-	-	-
PD 59	nCI-PD	100	100	-	-	-	-	-	-	-	-	-	-	-	-	-	-	-
PD 60	nCI-PD	100	100	-	-	-	-	-	-	-	-	-	-	-	-	-	-	-
PD 61	nCI-PD	100	100	-	-	-	-	-	-	-	-	-	-	-	-	-	-	-
PD 62	nCI-PD	100	100	-	-	-	-	-	-	-	-	-	-	-	-	-	-	-
PD 63	nCI-PD	-	100	-	-	-	-	-	-	-	-	-	-	-	-	-	-	-
PD 64	nCI-PD	100	100	-	-	-	-	-	-	-	-	-	-	-	-	-	-	-
PD 65	nCI-PD	100	100	-	-	-	-	-	-	-	-	-	-	-	-	-	-	-
PD 66	nCI-PD	100	100	-	-	-	-	-	-	-	-	-	-	-	-	-	-	-
PD 67	nCI-PD	100	100	-	-	-	-	-	-	-	-	-	-	-	-	-	-	-
PD 68	nCI-PD	100	100	-	-	-	-	-	-	-	-	-	-	-	-	-	-	-
PD 69	nCI-PD	100	100	-	-	-	-	-	-	-	-	-	-	-	-	-	-	-
PD 70	nCI-PD	100	100	-	-	-	-	-	-	-	-	-	-	-	-	-	-	-
PD 71	nCI-PD	-	100	-	-	-	-	-	-	-	-	-	-	-	-	-	-	-
PD 72	nCI-PD	100	100	-	-	-	-	-	-	-	-	-	-	-	-	-	-	-
PD 73	nCI-PD	100	100	-	-	-	-	-	-	-	-	-	-	-	-	-	-	-
PD 74	nCI-PD	-	100	-	-	-	-	-	-	-	-	-	-	-	-	-	-	-
PD 75	nCI-PD	100	100	-	-	-	-	-	-	-	-	-	-	-	-	-	-	-
PD 76	nCI-PD	100	100	-	-	-	-	-	-	-	-	-	-	-	-	-	-	-
PD 77	nCI-PD	100	100	-	-	-	-	-	-	-	-	-	-	-	-	-	-	-
PD 78	nCI-PD	100	100	-	-	-	-	-	-	-	-	-	-	-	-	-	-	-
PD 79	nCI-PD	100	100	-	-	-	-	-	-	-	-	-	-	-	-	-	-	-
PD 80	nCI-PD	100	100	-	-	-	-	-	-	-	-	-	-	-	-	-	-	-
PD 81	nCI-PD	-	100	-	-	-	-	-	-	-	-	-	-	-	-	-	-	-
PD 82	CI-PD severe	100	100	-	-	-	-	-	-	-	-	-	-	-	-	-	-	-
PD 83	CI-PD severe	100	100	-	-	-	-	-	-	-	-	-	-	-	-	-	-	-
PD 84	CI-PD mild	100	100	-	-	-	-	-	-	-	-	-	-	-	-	-	-	-
PD 85	CI-PD mild	100	100	-	-	-	-	-	-	-	-	-	-	-	-	-	-	-
PD 86	CI-PD mild	100	100	-	-	-	-	-	-	-	-	-	-	-	-	-	-	-
PD 87	CI-PD mild	100	100	-	-	-	-	-	-	-	-	-	-	-	-	-	-	-
PD 88	CI-PD mild	100	100	-	-	-	-	-	-	-	-	-	-	-	-	-	-	-
PD 89	CI-PD mild	100	100	-	-	-	-	-	-	-	-	-	-	-	-	-	-	-
PD 90	CI-PD mild	100	100	-	-	-	-	-	-	-	-	-	-	-	-	-	-	-
PD 91	CI-PD mild	100	100	-	-	-	-	-	-	-	-	-	-	-	-	-	-	-
PD 92	CI-PD mild	100	100	-	-	-	-	-	-	-	-	-	-	-	-	-	-	-

### Sheet: SDHA
		SDHA
		SNpc		Prefrontal cortex		Occipital cortex		Temporal cortex		Cingulate gyrus		CA4		CA3		CA2		CA1		Subiculum		Putamen		Olivary inferior
ID	Group	n	% pos	n	% pos	n	% pos	n	% pos	n	% pos	n	% pos	n	% pos	n	% pos	n	% pos	n	% pos	n	% pos	n	% pos
PD 05	CI-PD mild	71	100	162	100	304	99.67	204	100	299	100	195	100	74	100	139	100	47	100	180	100	219	100	197	100
PD 11	nCI-PD	-	-	240	100	308	100	292	100	320	100	-	-	-	-	-	-	-	-	-	-	194	100	177	100
PD 17	CI-PD mild	19	100	273	100	-	-	227	100	-	-	219	100	85	100	96	100	124	100	194	100	233	100	182	100
PD 24	CI-PD severe	-	-	-	-	229	100	-	-	334	100	172	100	80	100	101	100	112	100	203	100	179	100	134	100
PD 30	CI-PD severe	91	100	330	100	348	100	262	100	336	100	230	100	42	100	109	100	237	100	204	100	239	100	-	-
PD 33	nCI-PD	62	100	-	-	363	100	268	100	-	-	314	100	65	100	107	100	180	100	232	100	236	100	184	100
PD 36	nCI-PD	-	-	299	100	372	100	290	100	431	100	232	100	84	100	172	100	35	100	-	-	190	100	270	100

### Sheet: UQCRC2
		UQCRC2
		SNpc		Prefrontal cortex		Occipital cortex		Temporal cortex		Cingulate gyrus		CA4		CA3		CA2		CA1		Subiculum		Putamen		Olivary inferior
ID	Group	n	% pos	n	% pos	n	% pos	n	% pos	n	% pos	n	% pos	n	% pos	n	% pos	n	% pos	n	% pos	n	% pos	n	% pos
PD 05	CI-PD mild	71	100	124	100	217	100	194	100	203	100	222	100	66	100	110	100	56	100	206	100	178	100	242	100
PD 14	nCI-PD	90	100	256	100	343	100	227	100	-	-	153	100	111	100	154	99.3506	30	100	197	100	254	100	-	-
PD 17	CI-PD mild	24	100	227	100	-	-	191	100	-	-	190	100	64	100	114	100	167	100	217	100	178	100	255	100
PD 24	CI-PD severe	-	-	-	-	181	100	-	-	243	99.5885	133	100	37	100	99	100	219	100	181	100	199	99.4975	163	100
PD 30	CI-PD severe	60	100	234	100	250	100	223	99.1071	152	97.3684	200	100	44	100	101	100	212	100	150	100	133	100	130	100
PD 33	nCI-PD	36	100	-	-	298	100	303	100	-	-	188	99.4681	89	100	124	100	185	100	147	100	168	100	189	100
PD 36	nCI-PD	-	-	320	100	336	100	257	100	373	100	228	100	75	100	110	100	35	100	-	-	210	100	241	100

### Sheet: MTCOI
		MTCOI
		SNpc		Prefrontal cortex		Occipital cortex		Temporal cortex		Cingulate gyrus		CA4		CA3		CA2		CA1		Subiculum		Putamen		Olivary inferior
ID	Group	n	% pos	n	% pos	n	% pos	n	% pos	n	% pos	n	% pos	n	% pos	n	% pos	n	% pos	n	% pos	n	% pos	n	% pos
PD 05	CI-PD mild	95	100	225	96	312	99.6825	218	100	309	99.0291	255	100	63	100	124	100	108	100	287	100	286	99.3007	227	100
PD 11	nCI-PD	83	98.7952	318	100	345	99.4203	-	-	398	100	246	99.5935	55	100	171	100	77	100	168	100	231	99.5671	226	100
PD 14	nCI-PD	148	95.2703	285	97.8947	347	99.7118	325	99.3846	-	-	190	98.9362	101	97.0588	171	84.7953	32	90.625	178	100	-	-	300	100
PD 17	CI-PD mild	39	100	258	99.2248	283	99.6466	242	100	-	-	269	98.8848	41	100	117	98.2906	68	100	179	100	263	100	-	-
PD 30	CI-PD severe	84	100	226	96.9027	-	-	216	98.6111	267	98.8764	151	86.0927	74	97.2973	79	93.6709	99	98.9899	201	100	-	-	-	-
PD 36	nCI-PD	-	-	294	99.3197	-	-	242	99.1736	382	99.2147	241	99.5851	102	100	160	98.75	66	100	-	-	326	98.773	273	100

### Sheet: ATP5A
		ATP5A
		SNpc		Prefrontal cortex		Occipital cortex		Temporal cortex		Cingulate gyrus		CA4		CA3		CA2		CA1		Subiculum		Putamen		Olivary inferior
ID	Group	n	% pos	n	% pos	n	% pos	n	% pos	n	% pos	n	% pos	n	% pos	n	% pos	n	% pos	n	% pos	n	% pos	n	% pos
PD 11	nCI-PD	89	100	213	100	296	100	215	100	176	100	177	100	69	100	64	100	246	100	193	100	146	100	234	100
PD 14	nCI-PD	164	100	266	100	254	100	-	-	-	-	168	100	123	100	103	100	151	100	201	100	149	97.9866	271	100
PD 17	CI-PD mild	34	100	248	100	-	-	159	100	-	-	131	100	77	100	59	100	228	100	205	100	174	100	-	-
PD 24	CI-PD severe	-	-	-	-	167	100	-	-	152	100	-	-	-	-	-	-	-	-	-	-	227	100	-	-
PD 30	CI-PD severe	81	100	212	99.5283	217	97.235	256	99.6094	-	-	221	100	49	100	76	100	248	100	188	100	156	100	76	100
PD 33	nCI-PD	41	100	-	-	379	100	395	100	-	-	276	100	82	100	94	100	290	100	244	100	258	100	161	100
PD 36	nCI-PD	-	-	291	100	379	100	362	100	247	100	193	100	80	100	179	100	107	100	-	-	244	100	229	100

### Sheet: Key
Ctrl	control
PD	Parkinson's disease
n	number of included cells
% Pos	Fraction of CI intact neurons
SNpc	Substantia nigra pars compacta
PFC	Prefrontal cortex
GPi	Internal Globus pallidus
Gpe	External Globus pallidus
CA	cornu ammonis
NOR	Norwegian cohort
ESP	Spanish cohort
