## Supplementary data 4 for "Mitochondrial complex I deficiency stratifies idiopathic Parkinson’s disease"

### Sheet: Title page
Title	Data and statistics for IHC analysis of CI (NDUFS4) in 17 brain regions.
Sheet-1	Title page
Sheet-2	Data and statistics for IHC analysis of CI (NDUFS4) in 17 brain regions.
Sheet-3	Key to abbreviations
Number of sheets	3

### Sheet: Data and comparisons
Area	Group values					Group comparisons
	Group	n	median % intact CI neurons	Interquartile range		Groups compared	U	z	two-sided Mann Whitney U, P =	P adjusted (Benjamini Hochberg) P =
SNpc	Ctrl	20	88	79.5-94.8		Ctrl vs CI-PD	40.5	-3.3	0.0005	0.024
	CI-PD	13	68.7	50.0-80.7		Ctrl vs nCI-PD	240.5	-2.89	0.004	0.0384
	nCI-PD	44	77.4	69.6-85.2		nCI-PD vs CI-PD	190.5	-1.82	0.069	0.213333
Prefrontal cortex	Ctrl	5	99.2	98.3-99.4		Ctrl vs CI-PD	N/A	N/A	N/A	N/A
	CI-PD	7	89.9	82.3-92.4		Ctrl vs nCI-PD	N/A	N/A	N/A	N/A
	nCI-PD	6	97.7	96.7-99.2		nCI-PD vs CI-PD	N/A	N/A	N/A	N/A
Temporal cortex	Ctrl	4	99.8	99.0-100.0		Ctrl vs CI-PD	0	-2.65	0.006	0.048
	CI-PD	7	95.1	92.0-97.9		Ctrl vs nCI-PD	6	-1.295	0.257	0.542609
	nCI-PD	6	98.7	97.8-99.8		nCI-PD vs CI-PD	4	-2.429	0.014	0.0816
Occipital cortex	Ctrl	5	98.2	97.8-99.3		Ctrl vs CI-PD	0	-2.74	0.004	0.0384
	CI-PD	6	92.9	58.0-95.8		Ctrl vs nCI-PD	6	-1.36	0.222	0.48
	nCI-PD	5	97.3	95.6-98.9		nCI-PD vs CI-PD	2	-2.37	0.017	0.0816
CA4	Ctrl	5	99.3	97.2-99.6		Ctrl vs CI-PD	8	-1.543	0.149	0.36
	CI-PD	7	97.1	96.0-99.2		Ctrl vs nCI-PD	10	-0.913	0.429	0.711724
	nCI-PD	6	98.1	97.1-98.7		nCI-PD vs CI-PD	20	-0.143	0.945	0.991304
CA3	Ctrl	5	100	96.4-100.0		Ctrl vs CI-PD	13.5	-0.299	0.792	0.972308
	CI-PD	6	98.9	96.8-100.0		Ctrl vs nCI-PD	13.5	-0.299	0.792	0.972308
	nCI-PD	6	99.2	96.9-100.0		nCI-PD vs CI-PD	17.5	-0.085	0.937	0.991304
CA2	Ctrl	5	97.7	95.2-98.5		Ctrl vs CI-PD	17	-0.081	1	1
	CI-PD	7	97.9	96.1-98.6		Ctrl vs nCI-PD	11	-0.73	0.537	0.81
	nCI-PD	6	95.9	92.6-98.5		nCI-PD vs CI-PD	16	-0.143	0.534	0.81
CA1	Ctrl	5	100	99.2-100.0		Ctrl vs CI-PD	4.5	-2.149	0.03	0.110769
	CI-PD	7	98.4	93.8-99.4		Ctrl vs nCI-PD	5.5	-1.775	0.082	0.213333
	nCI-PD	6	98.9	89.7-99.5		nCI-PD vs CI-PD	20	-0.143	0.945	0.991304
Subiculum	Ctrl	5	99.7	99.1-100.0		Ctrl vs CI-PD	6	-1.658	0.126	0.328421
	CI-PD	6	96.8	88.5-99.6		Ctrl vs nCI-PD	9	-1.121	0.329	0.6336
	nCI-PD	6	98.9	97.1-100.0		nCI-PD vs CI-PD	12	-0.968	0.394	0.711724
Amygdala	Ctrl	3	98	97.9-		Ctrl vs CI-PD	0	-2.32	0.024	0.104
	CI-PD	6	94.3	91.2-96.0		Ctrl vs nCI-PD	4	-0.707	0.629	0.853333
	nCI-PD	4	97.7	95.6-99.1		nCI-PD vs CI-PD	3	-1.919	0.067	0.213333
Putamen	Ctrl	5	99.4	98.9-99.6		nCI-PD vs CI-PD	0	-2.74	0.004	0.0384
	CI-PD	6	97.6	93.6-98.2		nCI-PD vs CI-PD	14	-0.183	0.931	0.991304
	nCI-PD	6	99.5	96.7-99.8		nCI-PD vs CI-PD	4	-2.242	0.026	0.104
GPe	Ctrl	5	100	98.6-100.0		Ctrl vs CI-PD	14	-0.676	0.639	0.853333
	CI-PD	7	100	97.5-100.0		Ctrl vs nCI-PD	11	-0.386	0.841	0.991304
	nCI-PD	5	100	99.2-100.0		nCI-PD vs CI-PD	14	-0.634	0.639	0.853333
GPi	Ctrl	5	100	100		Ctrl vs CI-PD	5	-2.12	0.082	0.213333
	CI-PD	6	97.4	86.8-100.0		Ctrl vs nCI-PD	12.5	0	1	1
	nCI-PD	5	100	100		nCI-PD vs CI-PD	5	-2.115	0.082	0.213333
Cingulate gyrus	Ctrl	5	99.8	98.9-100.0		Ctrl vs CI-PD	0	-2.46	0.016	0.0816
	CI-PD	4	90.3	83.9-95.2		Ctrl vs nCI-PD	6	-1.375	0.222	0.48
	nCI-PD	5	98.6	97.5-99.9		nCI-PD vs CI-PD	0	-2.449	0.016	0.0816
Cerebellar cortex	Ctrl	5	97.6	92.2-100.0		Ctrl vs CI-PD	8	-0.943	0.421	0.711724
	CI-PD	6	95.3	68.6-97.5		Ctrl vs nCI-PD	14	-0.187	0.931	0.991304
	nCI-PD	5	97.5	91.5-100.0		nCI-PD vs CI-PD	9	-1.098	0.329	0.6336
Dentate nucleus	Ctrl	4	95.5	72.8-99.1		Ctrl vs CI-PD	9	-0.245	0.905	0.991304
	CI-PD	6	93	79.7-98.5		Ctrl vs nCI-PD	10.5	-0.321	0.762	0.972308
	nCI-PD	5	97.6	80.0-99.1		nCI-PD vs CI-PD	10	-0.91	0.429	0.711724
ION	Ctrl	4	82.6	60.1-98.8		Ctrl vs CI-PD	8	-0.853	0.476	0.768
	CI-PD	6	73.3	30.3-82.8		Ctrl vs nCI-PD	9	-2.008	0.61	0.853333
	nCI-PD	6	97.5	87.7-99.0		nCI-PD vs CI-PD	1	-2.857	0.002	0.0384

### Sheet: Key
SNpc	Substantia nigra pars compacta
CA4	Hippocampal region CA4
CA3	Hippocampal region CA3
CA2	Hippocampal region CA2
CA1	Hippocampal region CA1
GPe	external globus pallidus
GPi	Internal globus pallidus
ION	inferior olivary nucleus
