## Supplementary data 5 for "Mitochondrial complex I deficiency stratifies idiopathic Parkinson’s disease"

### Sheet: Title page
Title	Data and statistics for clinical and pathological parameters
Sheet-1	Title page
Sheet-2	Data and statistics for clinical and pathological parameters
Sheet-3	Key to abbreviations
Number of sheets	3

### Sheet: Clinical_features
Variable	Description	Group	n	Median	Interquartile range	U	z	P-value (two-sided Mann Whitney U-test)	adjusted P-value (Benjamini Hochberg)
Age of first reported symptom	-	nCI-PD	57	64.7	57.2-70.7	646.5	-0.096	0.924	0.924
		CI-PD	23	63.5	57.5-71.6
Age of death	-	nCI-PD	65	81	75.0-84.0	657	-1.139	0.255	0.425
		CI-PD	24	77	72.8-81.0
Disease duration	-	nCI-PD	58	14.2	10.5-17.2	579.5	-0.918	0.359	0.512857
		CI-PD	23	12	10.5-16.0
Total UPDRS final examination	Last score on the Unified Parkinson's disease rating scale	nCI-PD	26	78.5	58.5-101.0	163.5	-0.164	0.87	0.924
		CI-PD	13	78	69.0-101.0
Ethanol units	weekly number of units	nCI-PD	26	2.5	1.13-5.75	78.5	-0.717	0.007	0.0433333
		CI-PD	13	0.5	0.0-1.50
Daily cigarettes	number of daily cigarettes	nCI-PD	26	5	0.63-10.0	115	-1.637	0.102	0.204
		CI-PD	13	2.5	0.0-3.0
Variable	Description	Group	n	X2	odds ratio		95% confidence interval	P-value (two-sided)	adjusted P-value (Benjamini Hochberg)
Sex	male/female	nCI-PD	65	6.16	0.3		(0.1-0.8)	0.013	0.0433333
		CI-PD	24
Dementia	no/yes	nCI-PD	60	0.12	0.82		(0.3-2.2)	0.729	0.91125
		CI-PD	23
Phenotype AR/TD	Akinetic rigid /tremor dominant	nCI-PD	42	4.12	0.2		(0.04-1.05)	0.042	0.105
		CI-PD	16
Phenotype PIGD/TD	Postural Instability and Gate Disorder / tremor dominant	nCI-PD	21	6.64	0.13		(0.03-0.67)	0.01	0.0433333
		CI-PD	12

### Sheet: Neuropathology
Variable	Description	Group	n	Median	Interquartile range	U	z	P-value (two-sided Mann Whitney U-test)
Braak synuclein	-	nCI-PD	64	6	4.75-6.0	711	-0.59	0.56
		CI-PD	24	6	5.0-6.0
Braak Tau	-	nCI-PD	52	3	2.0-3.25	667	1.19	0.238
		CI-PD	22	3	2.0-3.0
Thal phase	-	nCI-PD	51	2	0.5-3.0	666	1.66	0.099
		CI-PD	21	1	0.0-3.0
